# Cobalt effects on prokaryotic communities living in growing river biofilms: impact on their colonization kinetics, structure and functions

**DOI:** 10.1101/2024.05.02.592147

**Authors:** Sarah Gourgues, Marisol Goñi-Urriza, Mathieu Milhe-Poutingon, Patrick Baldoni-Andrey, Nicholas Bagger Gurieff, Clémentine Gelber, Séverine Le Faucheur

## Abstract

1.

Although cobalt (Co) is widely used in the transition to low-carbon energy technologies, its environmental impact remains almost unknown. This study examines Co impacts on the prokaryotic communities of river biofilms to assess their potential use as bioindicators of Co contamination. To that end, biofilms were grown on blank glass slides placed in artificial streams enriched with Co (0.1, 0.5 and 1 µM Co) for 28 days and prokaryotic abundance and diversity were analyzed using DNA-metabarcoding every 7 days. The resilience of the prokaryotic community was investigated after a further 35 days without Co contamination. Prokaryotic communities were impacted by 0.5 and 1 µM Co from the beginning of the biofilm colonization. Although biofilms reached similar biomasses regardless of Co concentration, control biofilms were dominated by *Cyanobacteria* and *Planctomycetes* while *Bacteroidetes* dominated Co contaminated biofilms. Potential functional redundancy was observed with the implementation of carbon fixation alternatives by non-photosynthetic prokaryotes in biofilms subjected to high Co concentrations. No structural resilience of the biofilms was observed after 35 days without Co contamination. The use of prokaryotic community response measured using molecular approaches appears to be a promising and cost-effective approach for assessing changes in water quality due to metals.

**Graphical abstract:** 

**Synopsis:** Few knowledge is available about Co ecotoxicity in freshwaters. This study assess the potential of prokaryotic communities developing in freshwater biofilms to be used as bioindicator of Co contamination.
