## Supplementary Tables for "Cobalt effects on prokaryotic communities living in growing river biofilms: impact on their colonization kinetics, structure and functions"

### Sheet: Table S1
Table S1: Physicochemical parameters measured in pilots rivers waters at each sampling time.
DAYS	Exposition (µM)	Measured [Co]total (µM)	Measured free Co2+ (µM)	Measured [CoCo3]	Fulvic acid -bound frac. (%)	pH	Temperature (°C)	Conductivity (µS.cm-1)	Dissolved Oxygen (mg. L-1)	DOC (mg. L-1)	Alkalinity (mg.L-1)	Cl- (mg.L-1)	F- (mg.L-1)	SO42- (mg.L-1)	Ca2+ (µM)	K+ (µM)	Mg2+ (µM)	Na2+ (µM)
7	Control	9,98x10-3 ± 1,22x10-2	3.10x10-3± 1.36 x10-3	5.06x10-3 ± 2.21x10-3	1.26 ± 0.24 %	8.22 ± 0.58	14.20 ± 0.00	268.33± 1.23	10.50 ± 0.16	0.55 ± 0.07	138.72 ± 1.99	4.54 ± 0.21	0.10± 0.04	15.60 ± 0.45	891.60 ± 6.37	23.72 ± 3.80	152.12 ± 4.73	197.10 ± 3.61
7	0.1	0,09 ± 7,43x10-3	2.73x10-2 ± 1.64 x10-3	5.00x10-2 ± 4.57x10-3	1.20 ± 0.24 %	8.26 ± 0.00	14.20 ± 0.10	269.00 ± 2.86	10.82 ± 0.27	0.54 ± 0.05	138.72 ± 2.27	4.42± 0.22	0.11± 0.04	15.48 ± 0.34	897.66 ± 2.85	24.18 ± 1.31	151.28 ± 0.13	196.76 ± 0.66
7	0.5	0,59 ± 2,69x10-3	1.67x10-1 ± 1.14 x10-2	3.22x10-1 ± 2.00x10-3	1.04 ± 0.25 %	8.27 ± 0.58	14.40 ± 0.10	268.33 ± 3.44	11.08 ± 0.32	0.58 ± 0.06	138.72 ± 1.67	4.37 ± 0.36	0.10 ± 0.05	15.35 ± 0.62	903.73 ± 6.97	23.94 ± 9.65	152.84 ± 1.06	197.85 ± 1.96
7	1	1,19 ± 1,32x10-3	3.29x10-1 ±7.44 x10-3	6.53x10-1 ± 1.24x10-2	1.10 ± 0.15 %	8.28 ± 0.58	14.40 ± 0.00	268.67 ± 2.12	10.88 ± 0.21	0.56 ± 0.05	138.31 ± 1.26	4.10 ± 0.04	0.06± 0.00	14.62 ± 0.06	899.32 ± 3.14	23.51 ± 0.78	151.04 ± 1.19	195.16± 2.31
14	C	2,90x10-3 ± 2,29x10-3	1.19x10-3 ±4.48 x10-4	2.00x10-3 ± 7.21x10-4	1.69 ± 0.47 %	8.23 ± 0.00	12.90 ± 0.00	274.00± 1.35	10.81 ± 0.40	0.55 ± 0.11	141.97 ± 1.00	7.10 ± 0.06	0.16 ± 0.01	16.03 ± 0.10	908.58 ± 5.11	25.44 ± 0.17	158.32 ± 1.68	211.36 ± 1.72
14	0.1	0,09 ± 7,58x10-3	2.83x10-2 ± 3.44 x10-3	4.76x10-2 ± 5.08x10-3	1.34 ± 0.22 %	8.23 ± 0.58	12.90 ± 0.00	273.67 ± 1.50	11.10 ± 0.17	0.58 ± 0.06	141.57 ± 1.54	7.03 ± 0.05	0.15 ± 0.01	16.01 ± 0.07	914.16 ± 5.95	26.91 ± 0.44	153.11 ± 8.01	216.04 ± 6.80
14	0.5	0,57 ± 2,67x10-3	1.75x10-1 ± 1.54 x10-2	2.90x10-1 ± 1.99x10-2	1.09 ± 0.66 %	8.23 ± 0.58	13.00 ± 0.00	273.33± 3.04	11.18 ±0.34	0.54 ± 0.05	141.57 ± 1.09	7.03 ± 0.12	0.15 ± 0.01	16.12 ± 0.14	928.11 ±9.51	30.48 ± 0.60	143.03 ± 0.87	221.50 ± 2.22
14	1	1,07 ± 2,54x10-3	3.35x10-1 ± 1.57 x10-2	5.40x10-1 ± 1.43x10-2	1.21 ± 0.18 %	8.21 ± 1.73	12.90 ± 0.00	273.00± 1.45	10.88 ± 0.20	0.55± 0.21	142.99± 0.50	6.97 ± 0.04	0.15 ± 0.01	16.12 ± 0.09	919.40 ± 13.49	30.48 ± 0.60	142.87 ± 3.25	215.02 ± 2.42
21	C	3,3x10-3 ± 1,94x10-3	1.08x10-3 ± 9.85 x10-4	1.65x10-3 ± 1.35x10-3	0.31 ± 0.01 %	8.20 ± 0.58	12.67 ± 0.06	255.67± 1.22	10.90 ± 0.20	0.16 ± 0.06	141.97 ± 1.00	6.60 ± 0.02	0.13± 0.01	13.61 ± 0.02	859.39 ± 3.11	28.76 ± 0.15	168.26 ± 1.34	163.12 ± 1.29
21	0.1	0,08 ± 3,22x10-3	2.73x10-2 ± 1.33 x10-3	4.29x10-2 ± 3.77x10-3	0.14 ± 0.00 %	8.20 ± 0.00	12.70 ± 0.00	256.00± 1.62	10.97 ± 0.16	0.08 ± 0.07	141.57± 1.54	6.60 ± 0.01	0.13± 0.01	13.60 ± 0.02	861.95 ± 5.66	28.66 ± 0.38	169.27 ± 1.95	163.11 ± 1.15
21	0.5	0,66 ± 3,95x10-3	2.07x10-1 ± 1.99 x10-2	3.43x10-1 ± 3.03x10-2	0.53 ± 0.04 %	8.22± 0.00	12.80 ± 0.10	256.00 ± 1.81	10.87 ± 0.19	0.27 ± 0.13	141.57± 1.09	6.63 ± 0.05	0.14 ± 0.01	13.62 ± 0.10	855.42 ± 0.49	28.34 ± 0.19	168.43 ± 1.19	160.67 ± 0.43
21	1	1,17 ± 2,40x10-3	3.77x10-1 ± 4.96 x10-3	5.86x10-1 ± 3.04x10-2	0.21 ± 0.01 %	8.19 ± 1.00	12.80 ± 0.00	256.00± 1.60	10.71 ± 0.16	0.12 ± 0.04	142.99 ± 0.50	6.63 ± 0.02	0.13 ± 0.01	13.54 ± 0.01	852.78 ± 0.67	28.42 ± 0.34	168.15 ± 0.79	159.36 ± 0.17
28	C	2,27x10-3 ± 4,83x10-3	1.08x10-3 ± 7.57 x10-4	2.17x10-3 ± 1.48x10-3	0.45 ± 0.00 %	8.35 ± 0.00	10.33 ± 0.00	276.00± 2.80	11.93 ± 0.31	0.26±0.14	150.11± 2.04	6.29 ± 0.43	0.10 ± 0.03	15.02 ± 0.36	919.17 ± 3.35	25.52 ± 0.66	172.82 ± 0.63	174.17 ± 1.05
28	0.1	0,09 ± 5,20x10-3	2.28x10-2 ±6.91 x10-4	5.09x10-2 ± 3.38x10-3	0.35 ± 0.01 %	8.38 ± 0.00	10.27 ± 0.06	276.00± 0.87	11.84 ± 0.10	0.21±0.02	150.72± 1.28	6.22 ± 0.51	0.10 ± 0.04	14.96 ± 0.36	920.37 ± 6.78	25.18 ± 0.44	173.37 ± 0.90	174.26 ± 1.61
28	0.5	0,47± 4,48x10-3	1.37x10-1 ± 2.80 x10-2	2.63x10-1 ± 3.03x10-2	0.92 ± 0.03 %	8.35 ± 0.00	10.27 ± 0.06	276.00 ± 0.95	11.79 ± 0.10	0.49 ± 0.00	148.49± 2.04	5.64 ± 0.53	0.06 ± 0.00	14.88 ± 0.35	921.47 ± 6.17	26.74 ± 2.64	171.76 ± 0.84	174.41 ± 3.26
28	1	1,11 ± 3,12x10-3	3.02x10-1 ± 2.07 x10-2	6.41x10-1 ± 6.54x10-2	0.43 ± 0.02 %	8.34 ± 0.58	10.27 ± 0.06	275.67 ± 1.01	11.78 ± 0.11	0.26 ± 0.00	150.52 ± 1.00	6.29 ± 0.48	0.10 ± 0.03	15.21 ± 0.21	919.62 ± 10.17	25.02 ± 1.21	171.15 ± 1.07	172.48± 2.57
51	C	1,90x10-3± 9,58x10-4	-	-	-	9.19 ± 0.31	8.13 ± 0.13	283.89 ± 16.31	11.54 ± 0.00	-	-	-	-	-	-	-	-	-
51	Background [Co]	1,20x10-3 ± 2,24x10-5	-	-	-	8.03 ± 0.10	8.17 ± 0.10	274.78 ± 10.38	11.34 ± 0.00	-	-	-	-	-	-	-	-	-
51	Background [Co]	1,01x10-3 ± 2,59x10-6	-	-	-	7.95 ± 0.08	8.19 ± 0.03	293.11 ± 13.34	11.58 ± 0.05	-	-	-	-	-	-	-	-	-
51	Background [Co]	1,79x10-3 ± 1,13x10-3	-	-	-	7.88 ± 0.20	8.17 ± 0.10	276.44 ± 0.73	11.08 ± 0.23	-	-	-	-	-	-	-	-	-

### Sheet: Table S2
Table S2: Total and internalized concentrations of Co bioaccumulated by growing biofilms for 28 days and after recovery period (Total only).
Day	Exposition (µM)	Total Co (µmol·gDW-1)	Internalized Co (µmol·gDW-1)
7	Control	0.10 ± 0.03(AB,a)	0.13 ± 0.07(B,a)
7	0.1	3.58 ± 1.61(A,ab)	2.01 ± 0.13(B,ab)
7	0.5	8.64 ± 4.40(A,b)	2.96 ± 0.02(A,bc)
7	1	10.45 ± 0.42(A,b)	4.83 ± 0.45(B,c)
14	Control	0.08 ± 0.01(A,a)	0.04 ± 0.02(A,a)
14	0.1	3.21 ± 0.05(A,ab)	2.04 ± 0.11(AB,ab)
14	0.5	5.01 ± 1.29(A,bc)	3.51 ± 0.31(A,bc)
14	1	10.08 ± 1.08(A,c)	5.40 ± 0.24(AB,c)
21	Control	0.08 ± 0.00(A,a)	0.09 ± 0.01(B,a)
21	0.1	3.33 ± 1.05(A,a)	2.52 ± 0.72(AB,ab)
21	0.5	7.21 ± 2.80(A,b)	4.09 ± 0.26(B,bc)
21	1	8.13 ± 0.99(A,b)	6.68 ± 0.76(AC,c)
28	Control	0.10 ± 0.02(A,a)	0.11 ± 2.58(B,a)
28	0.1	2.25 ± 0.93(A,b)	3.47 ± 1.63(A,b)
28	0.5	4.83 ± 0.34(A,c)	4.23 ± 0.25(B,b)
28	1	8.33 ± 5.94(A,c)	7.68 ± 1.10(C,c)
DR	Control	0.19 ± 0.03(B,a)	-
DR	0.1	0.81 ± 0.22(B,b)	-
DR	0.5	0.88 ± 0.19(B,b)	-
DR	1	1.62 ± 0.10(B,b)	-
A, B, C, D Significant groups defined from post-hoc Dunn’s test after Kruskall-Wallis non-parametric test between sampling times for a concentration.
a, b, c, d Significant groups defined from post-hoc Dunn’s test after Kruskall-Wallis non-parametric test between Co concentrations at a sampling time.

### Sheet: Table S3
Table S3: Biological parameters of collected biofilms over colonization for each condition of exposure.
Day	Exposition (µM)	Biomass (mgDW·cm-2)	Chlorophyll a (µgDW·cm-2)	Chlorophyll b (µgDW·cm-2)	Chlorophyll c1+c2 (µgDW·cm-2)
7	Control	0.05 ± 0.02(B,a)	0.06 ± 0.05(A,a)	9.11x10-3 ± 4.79x10-3(A,a)	1.10x10-2 ± 7.60x10-3(A,a)
7	0.1	0.03 ± 0.02(B,a)	0.05 ± 0.04(A,a)	7.82x10-3 ± 3.89x10-3(A,a)	8.35x10-3 ± 6.58x10-3(A,a)
7	0.5	0.06 ± 0.03(B,a)	0.07 ± 0.05(A,a)	1.02x10-2 ± 5.68x10-3(A,a)	1.32x10-2 ± 9.57x10-3(A,a)
7	1	0.05 ± 0.06(A,a)	0.05 ± 0.04(A,a)	8.01x10-3 ± 5.11x10-3(A,a)	8.51x10-3 ± 6.20x10-3(A,a)
14	Control	0.26 ± 0.03(AB,a)	0.66 ± 0.07(AB,a)	7.91x10-2 ± 2.49x10-2(AB,a)	0.11 ± 1.57x10-2(B,a)
14	0.1	0.25 ± 0.17(AB,a)	0.63 ± 0.39(AB,a)	7.78x10-2 ± 2.95 x10-2(AB,a)	0.10 ± 6.95x10-2(B,a)
14	0.5	0.25 ± 0.08(AB,a)	0.61 ± 0.25(AB,a)	8.89x10-2 ± 2.33x10-2(AB,a)	9.25x10-2 ± 4.47x10-2(B,a)
14	1	0.20 ± 0.09(A,a)	0.40 ± 0.18(A,a)	7.02x10-2 ± 2.64x10-2(AB,a)	4.82x10-2 ± 2.10x10-2(B,a)
21	Control	0.50 ± 0.19(AC,a)	1.34 ± 0.46(BC,a)	0.15 ± 0.02(BC,a)	0.23 ± 6.82x10-2(AC,a)
21	0.1	0.47 ± 0.29(A,a)	1.34 ± 0.78(B,a)	0.15 ± 0.05(BC,a)	0.22 ± 0.13(B,a)
21	0.5	0.57 ± 0.28(AC,a)	1.27 ± 0.54(B,a)	0.20 ± 0.04(BC,b)	0.21 ± 9.07x10-2(C,a)
21	1	0.58 ± 0.23(B,a)	1.21 ± 0.41(B,a)	0.26 ± 0.06(BC,b)	0.17 ± 7.12x10-2(B,a)
28	Control	0.81 ± 0.35(C,a)	1.63 ±0.71(C,a)	0.24 ± 0.08(C,a)	0.31 ± 0.13(BC,a)
28	0.1	0.58 ± 0.23(A,a)	1.18 ± 0.30(B,ab)	0.21 ± 0.05(C,a)	0.21 ± 5.79x10-2(B,ab)
28	0.5	0.63 ± 0.21(C,a)	1.13 ± 0.29(B,b)	0.25 ± 0.04(C,ab)	0.21 ± 5.23x10-2(C,b)
28	1	0.79 ± 0.34(B,a)	1.40 ± 0.58(B,ab)	0.34 ± 0.07(C,b)	0.22 ± 0.11(B,ab)
A, B, C, D Significant groups defined from post-hoc Dunn’s test after Kruskall-Wallis non-parametric test between sampling times for a concentration.
a, b, c, d Significant groups defined from post-hoc Dunn’s test after Kruskall-Wallis non-parametric test between Co concentrations at a sampling time.

### Sheet: Table S4
Table S4: Indexes of alpha diversity of prokaryotic community within biofilms colonized in presence of cobalt.
		Indexes
Day	Nominal Co concentrations (µM)	Specific richness (SR)		Shannon (H)	Pielou (J)
7	Control	961 ± 128 (A,a)		4.50 ± 1.24 (A,a)	0.65 ± 0.18 (A,a)
7	0.1	1017 ± 65 (A,a)		5.10 ± 0.88 (A,a)	0.74 ± 0.12 (A,a)
7	0.5	1067 ± 46 (A,a)		5.76 ± 0.20 (A,a)	0.83 ± 0.02(A,a)
7	1	1064 ± 33 (A,a)		5.67 ± 0.10 (A,a)	0.81 ± 0.01 (AB,a)
14	Control	1037 ± 49 (A,a)		5.28 ± 0.64 (AB,a)	0.76 ± 0.09 (A,a)
14	0.1	1048 ± 46 (A,a)		5.51 ± 0.53 (A,a)	0.79 ±0.07 (A,a)
14	0.5	1058 ± 27 (A,a)		5.66 ± 0.11 (A,a)	0.81 ± 0.02 (A,a)
14	1	1018 ± 44 (A,a)		5.49 ± 0.22 (A,a)	0.79 ± 0.03 (A,a)
21	Control	986 ± 72 (A,a)		5.26 ± 0.60(A,a)	0.79 ± 0.08 (A,a)
21	0.1	1014 ± 123 (A,ab)		5.66 ± 0.41 (A,a)	0.82 ± 0.05 (A,b)
21	0.5	1174 ± 18 (A,b)		5.80 ± 0.08 (A,a)	0.83 ± 0.01 (A,ab)
21	1	1029 ± 45 (A,ab)		5.72 ± 0.18 (A,a)	0.82 ± 0.02 (B,ab)
28	Control	1023 ± 82 (A,a)		5.76 ± 0.28(B,a)	0.83 ± 0.03(B,a)
28	0.1	997 ± 135 (A,a)		5.64 ± 0.42 (A,a)	0.82 ± 0.05 (A,a)
28	0.5	1072 ± 35 (A,a)		5.68 ± 0.15 (AB,a)	0.82 ± 0.01 (AB,a)
28	1	1005 ± 65 (A,a)		5.66 ± 0.25 (AB,a)	0.82 ± 0.03 (B,a)
DR	Control	809 ± 84 (B,a)		5.31 ± 0.28(AB,a)	0.79 ± 0.02 (A,ab)
DR	0.1	878 ± 94 (B,a)		5.47 ± 0.21(A,a)	0.81 ± 0.01 (A,a)
DR	0.5	895 ± 45 (B,a)		5.37 ± 0.18(B,a)	0.80 ± 0.01 (B,ab)
DR	1	768 ± 130 (B,a)		5.21 ± 0.11(B,a)	0.79 ± 0.01 (A,b)
A, B, C, D Significant groups defined from post-hoc Dunn’s test after Kruskall-Wallis non-parametric test between sampling times for a concentration.
a, b, c, d Significant groups defined from post-hoc Dunn’s test after Kruskall-Wallis non-parametric test between Co concentrations at a sampling time.

### Sheet: Table S5
Table S5: Cobalt effect on beta-diversity of prokaryotic communities over biofilms colonization in presence of Co. Groupe comparison scores and significances levels defined after Pairwise permanova test. Sampling times and Co concentration of exposure are annoted as follows : T1 (Day 7), T2 (Day14), T3 (Day21), T4(Day28), T5(Recovery), C1 (Control), C2(0.1µM Co), C3 (0,5 µM Co), C4 (1 µM Co)
pairs	Df	SumsOfSqs	F.Model	R2	p.value	p.adjusted	sig
T2C2 vs T3C2	1	0.217196847141616	3.67363077107287	0.196728253659361	0.0046	0.00493785310734463	*
T2C2 vs T4C2	1	0.339176271006477	5.10111831573599	0.253772861569728	1e-04	0.00019	**
T2C2 vs T1C2	1	0.271591180229146	4.0334634904242	0.223665492353478	0.0064	0.00675555555555556	*
T2C2 vs T5C2	1	1.21436422062151	21.9866880900199	0.594448684794585	1e-04	0.00019	**
T2C2 vs T2C4	1	0.284616820394735	6.42116018142898	0.299757815498517	1e-04	0.00019	**
T2C2 vs T3C4	1	0.402392550735245	8.67925772384408	0.36653419735807	3e-04	0.000372549019607843	**
T2C2 vs T4C4	1	0.595755939025256	11.1615865540654	0.426640277759873	1e-04	0.00019	**
T2C2 vs T1C4	1	0.436616500352716	10.2090390490138	0.404975335599442	1e-04	0.00019	**
T2C2 vs T5C4	1	1.05871093149029	18.2749389060277	0.624251991257441	7e-04	0.000801204819277108	**
T2C2 vs T2C1	1	0.0755537971024654	1.26730158795256	0.0779048437198162	0.2419	0.243179894179894
T2C2 vs T3C1	1	0.284478780479315	4.5227322440662	0.231664922077741	0.0021	0.00229310344827586	*
T2C2 vs T4C1	1	0.400438189142897	7.58061810256111	0.335713489689696	2e-04	0.000267605633802817	**
T2C2 vs T1C1	1	0.438406364214976	5.24743077361391	0.287570937449549	0.0125	0.0128378378378378	.
T2C2 vs T5C1	1	1.17773805109968	21.8702379015666	0.593167800000481	2e-04	0.000267605633802817	**
T2C2 vs T2C3	1	0.165919104232215	3.85430851944376	0.204425875150444	1e-04	0.00019	**
T2C2 vs T3C3	1	0.266704318520385	6.16271971646116	0.291206413874468	1e-04	0.00019	**
T2C2 vs T4C3	1	0.424614545888229	9.72725525581903	0.393381924325383	2e-04	0.000267605633802817	**
T2C2 vs T1C3	1	0.281607516054886	6.12795491428437	0.29004013588373	1e-04	0.00019	**
T2C2 vs T5C3	1	1.30562308845064	29.6460581882	0.664024090620288	1e-04	0.00019	**
T3C2 vs T4C2	1	0.158048537655679	2.40167031800879	0.130513712967589	0.082	0.0837634408602151
T3C2 vs T1C2	1	0.728922068936865	10.9530172582795	0.422032519351301	1e-04	0.00019	**
T3C2 vs T5C2	1	1.09072965561034	19.7407651615266	0.552331912098421	2e-04	0.000267605633802817	**
T3C2 vs T2C4	1	0.55298148682388	12.2810070724305	0.434249284015156	2e-04	0.000267605633802817	**
T3C2 vs T3C4	1	0.424398619589375	9.04173513257767	0.361066638741617	2e-04	0.000267605633802817	**
T3C2 vs T4C4	1	0.632322680673093	11.816369082692	0.424799119092953	2e-04	0.000267605633802817	**
T3C2 vs T1C4	1	0.855289312543077	19.6313568848031	0.550957319651667	2e-04	0.000267605633802817	**
T3C2 vs T5C4	1	0.965342219429434	16.7201804838274	0.582175327666994	6e-04	0.000708074534161491	**
T3C2 vs T2C1	1	0.29546612600787	4.97714488810687	0.237265124241416	1e-04	0.00019	**
T3C2 vs T3C1	1	0.12542790523358	2.00873072332258	0.111542048919701	0.0906	0.0920534759358289
T3C2 vs T4C1	1	0.260924946784232	4.92354885309393	0.235311365565306	0.0011	0.00122222222222222	*
T3C2 vs T1C1	1	0.873498745082041	10.7114418125638	0.43346081923548	2e-04	0.000267605633802817	**
T3C2 vs T5C1	1	1.0053326547066	18.6316504586893	0.537994874974678	1e-04	0.00019	**
T3C2 vs T2C3	1	0.413613066977216	9.43674371717057	0.370988669858732	1e-04	0.00019	**
T3C2 vs T3C3	1	0.26176620553444	5.94314298325501	0.270842831757979	2e-04	0.000267605633802817	**
T3C2 vs T4C3	1	0.37111065284306	8.35898148866654	0.343158086989627	1e-04	0.00019	**
T3C2 vs T1C3	1	0.664526210190248	14.2739252571447	0.47149238613437	3e-04	0.000372549019607843	**
T3C2 vs T5C3	1	1.21145890097327	27.0652450442228	0.628470708025232	1e-04	0.00019	**
T4C2 vs T1C2	1	0.835367011984405	11.301381397385	0.429687750108389	1e-04	0.00019	**
T4C2 vs T5C2	1	0.683183132810591	10.9907985520913	0.407205386342291	2e-04	0.000267605633802817	**
T4C2 vs T2C4	1	0.653148969658633	12.5764534239669	0.440098469791884	1e-04	0.00019	**
T4C2 vs T3C4	1	0.648390605748705	12.0418781380382	0.429424808094563	2e-04	0.000267605633802817	**
T4C2 vs T4C4	1	0.668213339378572	11.0595943815359	0.40871249678016	1e-04	0.00019	**
T4C2 vs T1C4	1	0.975381781285479	19.324283339255	0.547053797345703	1e-04	0.00019	**
T4C2 vs T5C4	1	0.659833765646211	9.85645103949738	0.450963014154747	3e-04	0.000372549019607843	**
T4C2 vs T2C1	1	0.428759163928942	6.46973854992262	0.287931189566285	1e-04	0.00019	**
T4C2 vs T3C1	1	0.272203813253332	3.92517071633062	0.196995587752408	0.0079	0.00829281767955801	*
T4C2 vs T4C1	1	0.118247986149579	1.97401741984364	0.109826165944643	0.106	0.107127659574468
T4C2 vs T1C1	1	0.974030207133851	10.8901012570881	0.437527398727912	2e-04	0.000267605633802817	**
T4C2 vs T5C1	1	0.621280330733028	10.2074760364379	0.389487183819067	1e-04	0.00019	**
T4C2 vs T2C3	1	0.538322618514395	10.6100678655537	0.398723818336752	2e-04	0.000267605633802817	**
T4C2 vs T3C3	1	0.441653353126613	8.66803124160965	0.351387233002549	2e-04	0.000267605633802817	**
T4C2 vs T4C3	1	0.314184942603755	6.12404074809033	0.276804803327753	2e-04	0.000267605633802817	**
T4C2 vs T1C3	1	0.762373811930936	14.2600654208956	0.471250316962255	1e-04	0.00019	**
T4C2 vs T5C3	1	0.776336853343864	15.0256075037874	0.48429696346649	1e-04	0.00019	**
T1C2 vs T5C2	1	1.55213378256077	24.7713321333047	0.622843913054677	1e-04	0.00019	**
T1C2 vs T2C4	1	0.504668833739713	9.75177120765449	0.393982762924002	2e-04	0.000267605633802817	**
T1C2 vs T3C4	1	0.703610350685109	13.0808778457145	0.465828665242772	1e-04	0.00019	**
T1C2 vs T4C4	1	0.866230869701638	14.2466940026215	0.487121518806348	1e-04	0.00019	**
T1C2 vs T1C4	1	0.278219988359045	5.54285843148284	0.269819239127315	1e-04	0.00019	**
T1C2 vs T5C4	1	1.3546107842923	19.903279103561	0.644050718270461	8e-04	0.000910179640718563	**
T1C2 vs T2C1	1	0.279506688788567	4.16897095997461	0.217485381384298	0.0059	0.00626256983240223	*
T1C2 vs T3C1	1	0.617396121885106	8.77900452853662	0.369191423383647	1e-04	0.00019	**
T1C2 vs T4C1	1	0.784381946468455	13.0186521356345	0.464642341559221	1e-04	0.00019	**
T1C2 vs T1C1	1	0.0966101231342923	1.04878648358624	0.0746531727001176	0.3211	0.3211
T1C2 vs T5C1	1	1.6155092506733	26.3636722404646	0.637362951896567	1e-04	0.00019	**
T1C2 vs T2C3	1	0.443369438453514	8.78405035763585	0.369325250558753	2e-04	0.000267605633802817	**
T1C2 vs T3C3	1	0.645769702201404	12.736139250041	0.459189331839764	1e-04	0.00019	**
T1C2 vs T4C3	1	0.857370863056321	16.7852855273743	0.528083521946606	1e-04	0.00019	**
T1C2 vs T1C3	1	0.205192328447997	3.84390308542641	0.203986566264992	0.0026	0.00282285714285714	*
T1C2 vs T5C3	1	1.65969365713498	32.2477015823478	0.682524239325026	1e-04	0.00019	**
T5C2 vs T2C4	1	1.55618275193621	37.6078779913224	0.701536404731597	3e-04	0.000372549019607843	**
T5C2 vs T3C4	1	1.58662818092569	36.6515395914677	0.696115248971887	1e-04	0.00019	**
T5C2 vs T4C4	1	1.4991668803829	30.0649753546883	0.652664527077152	1e-04	0.00019	**
T5C2 vs T1C4	1	1.7446462096296	43.7043232179016	0.732012706322704	1e-04	0.00019	**
T5C2 vs T5C4	1	0.385625112545985	7.29371412949858	0.378035772715584	9e-04	0.00100588235294118	*
T5C2 vs T2C1	1	1.34191041810256	24.084666992639	0.600844881586813	2e-04	0.000267605633802817	**
T5C2 vs T3C1	1	1.17241421240359	19.9413336227057	0.554830097069851	1e-04	0.00019	**
T5C2 vs T4C1	1	0.800623055880061	16.2243196005174	0.503480594831765	3e-04	0.000372549019607843	**
T5C2 vs T1C1	1	1.58594902635015	20.4959062576362	0.594154741277427	4e-04	0.000484076433121019	**
T5C2 vs T5C1	1	0.206882857545061	4.11215181644683	0.204461056876276	0.0047	0.00501685393258427	*
T5C2 vs T2C3	1	1.42654780753473	35.5022851132536	0.689334172943667	1e-04	0.00019	**
T5C2 vs T3C3	1	1.38646800064109	34.3211689343378	0.682042362313209	2e-04	0.000267605633802817	**
T5C2 vs T4C3	1	1.14488867633052	28.0965090141411	0.637159485916016	1e-04	0.00019	**
T5C2 vs T1C3	1	1.56303064606654	36.4282944167111	0.694821275839556	1e-04	0.00019	**
T5C2 vs T5C3	1	0.247674217242214	6.02430724141408	0.273529931061173	2e-04	0.000267605633802817	**
T2C4 vs T3C4	1	0.181686660438609	5.49495675093046	0.255639349015792	3e-04	0.000372549019607843	**
T2C4 vs T4C4	1	0.357439368272616	9.01737713281903	0.360444545603048	2e-04	0.000267605633802817	**
T2C4 vs T1C4	1	0.294958177799472	9.93325024739396	0.383031442361998	1e-04	0.00019	**
T2C4 vs T5C4	1	1.12569582818152	28.6895216025311	0.705083777656075	7e-04	0.000801204819277108	**
T2C4 vs T2C1	1	0.495962352792053	10.9024045369292	0.40525762379208	1e-04	0.00019	**
T2C4 vs T3C1	1	0.79933307860455	16.4580567337437	0.507056133050434	1e-04	0.00019	**
T2C4 vs T4C1	1	0.846708163326246	21.6428647542055	0.574952647613982	1e-04	0.00019	**
T2C4 vs T1C1	1	0.644507996733969	9.81094043891062	0.412034982997903	1e-04	0.00019	**
T2C4 vs T5C1	1	1.55979979048862	38.9124603260064	0.708627151196458	1e-04	0.00019	**
T2C4 vs T2C3	1	0.0635095191171515	2.12005250405253	0.117000351051874	0.0084	0.00876923076923077	*
T2C4 vs T3C3	1	0.215898489238928	7.15568685588485	0.309025031320385	1e-04	0.00019	**
T2C4 vs T4C3	1	0.364299420156847	11.9351837941325	0.427245579699367	1e-04	0.00019	**
T2C4 vs T1C3	1	0.335614682859617	10.269171092843	0.390921017513219	1e-04	0.00019	**
T2C4 vs T5C3	1	1.47290471619984	47.6865719200971	0.748769646133976	1e-04	0.00019	**
T3C4 vs T4C4	1	0.166380798081124	4.00441701990193	0.200176641784563	3e-04	0.000372549019607843	**
T3C4 vs T1C4	1	0.537308811117388	17.0010802583546	0.515167386196413	1e-04	0.00019	**
T3C4 vs T5C4	1	1.12863118088904	27.0108694554492	0.692393423486649	2e-04	0.000267605633802817	**
T3C4 vs T2C1	1	0.609694962403129	12.8623651999497	0.445644877363415	1e-04	0.00019	**
T3C4 vs T3C1	1	0.669669667956765	13.2664974352591	0.453299800039487	2e-04	0.000267605633802817	**
T3C4 vs T4C1	1	0.859262649630308	20.9411876492251	0.566879111956878	1e-04	0.00019	**
T3C4 vs T1C1	1	0.803982484427461	11.844860489811	0.45830622666664	1e-04	0.00019	**
T3C4 vs T5C1	1	1.61041266769899	38.3475332549937	0.705598413732424	1e-04	0.00019	**
T3C4 vs T2C3	1	0.210761973745872	6.61381146594494	0.292467790133695	5e-04	0.00059748427672956	**
T3C4 vs T3C3	1	0.0986491822779457	3.07491102369227	0.161201854093738	3e-04	0.000372549019607843	**
T3C4 vs T4C3	1	0.298006060107462	9.18821237095058	0.3647822336748	1e-04	0.00019	**
T3C4 vs T1C3	1	0.566142045789022	16.366206055311	0.50565722863355	1e-04	0.00019	**
T3C4 vs T5C3	1	1.46580370697415	44.6924506770039	0.736375779499338	1e-04	0.00019	**
T4C4 vs T1C4	1	0.760638075859207	19.9228987999355	0.554601645899781	2e-04	0.000267605633802817	**
T4C4 vs T5C4	1	0.974691316765864	19.2815013641447	0.616386698953185	5e-04	0.00059748427672956	**
T4C4 vs T2C1	1	0.806393636899354	14.9398112138368	0.482866915721692	1e-04	0.00019	**
T4C4 vs T3C1	1	0.895097985144071	15.6888989409779	0.495091324258353	2e-04	0.000267605633802817	**
T4C4 vs T4C1	1	0.904948515900134	19.0087770054734	0.542971752555124	1e-04	0.00019	**
T4C4 vs T1C1	1	0.897795961713027	11.9086879529705	0.45964071876535	1e-04	0.00019	**
T4C4 vs T5C1	1	1.58642709192967	32.6627601841433	0.671206484394743	1e-04	0.00019	**
T4C4 vs T2C3	1	0.4090257009155	10.6401729589544	0.399403298745401	1e-04	0.00019	**
T4C4 vs T3C3	1	0.237707847048163	6.14920853805574	0.277626558415867	2e-04	0.000267605633802817	**
T4C4 vs T4C3	1	0.213011472667541	5.46068266128997	0.254450557210827	1e-04	0.00019	**
T4C4 vs T1C3	1	0.78907669298661	19.1677782225353	0.545038077220719	1e-04	0.00019	**
T4C4 vs T5C3	1	1.27915723579049	32.4887917392816	0.670026836592876	1e-04	0.00019	**
T1C4 vs T5C4	1	1.43210312300101	38.4037701355045	0.761922571114434	7e-04	0.000801204819277108	**
T1C4 vs T2C1	1	0.627381551663934	14.2485572097362	0.471049151565813	1e-04	0.00019	**
T1C4 vs T3C1	1	0.992112013387278	21.0603609949301	0.568271879429647	1e-04	0.00019	**
T1C4 vs T4C1	1	0.992943448625531	26.3646310249781	0.622326464012718	1e-04	0.00019	**
T1C4 vs T1C1	1	0.489118749274706	7.63957166429601	0.353037101787964	6e-04	0.000708074534161491	**
T1C4 vs T5C1	1	1.85341202868319	47.9848062292862	0.749940635239797	1e-04	0.00019	**
T1C4 vs T2C3	1	0.308928442784442	10.8408443681398	0.403893566813716	1e-04	0.00019	**
T1C4 vs T3C3	1	0.586627173711015	20.4316197495612	0.560821063955228	2e-04	0.000267605633802817	**
T1C4 vs T4C3	1	0.853254773026294	29.3585090631371	0.647254719555956	2e-04	0.000267605633802817	**
T1C4 vs T1C3	1	0.0951978476027157	3.0490723405151	0.160064085327142	0.0013	0.00143604651162791	*
T1C4 vs T5C3	1	1.80209068612843	61.2386613625668	0.792849853716467	1e-04	0.00019	**
T5C4 vs T2C1	1	1.16637562920752	19.9881159124171	0.624860681608889	4e-04	0.000484076433121019	**
T5C4 vs T3C1	1	1.10464160021911	17.6867612639817	0.595779415164451	9e-04	0.00100588235294118	*
T5C4 vs T4C1	1	0.874997252407932	17.5487027784383	0.593890801569929	9e-04	0.00100588235294118	*
T5C4 vs T1C1	1	1.33445276487898	14.9588428795449	0.599340400183554	0.0018	0.00197687861271676	*
T5C4 vs T5C1	1	0.479473822348176	9.37477297562258	0.438590528484877	4e-04	0.000484076433121019	**
T5C4 vs T2C3	1	1.10428348936647	29.3374366532308	0.709706237939596	3e-04	0.000372549019607843	**
T5C4 vs T3C3	1	1.07615545003899	28.3740507775205	0.702779390006579	7e-04	0.000801204819277108	**
T5C4 vs T4C3	1	0.79051433155502	20.5883518274546	0.631770269833334	3e-04	0.000372549019607843	**
T5C4 vs T1C3	1	1.34991411197985	32.7058836106695	0.731578954920017	4e-04	0.000484076433121019	**
T5C4 vs T5C3	1	0.221632574584562	5.70019285608524	0.322041285223937	7e-04	0.000801204819277108	**
T2C1 vs T3C1	1	0.226053996895722	3.59357194902976	0.183405657650274	0.0091	0.00944808743169399	*
T2C1 vs T4C1	1	0.423160715702567	7.91560862156145	0.33098085634438	1e-04	0.00019	**
T2C1 vs T1C1	1	0.403013116355947	4.91011354950754	0.259655423890112	0.0095	0.00980978260869565	*
T2C1 vs T5C1	1	1.28302502545764	23.5754629316852	0.595709088037226	1e-04	0.00019	**
T2C1 vs T2C3	1	0.338107015096642	7.6332830128915	0.322988685436877	1e-04	0.00019	**
T2C1 vs T3C3	1	0.442037203809231	9.93145533841795	0.382988737377355	2e-04	0.000267605633802817	**
T2C1 vs T4C3	1	0.620990936408605	13.8427541170998	0.463856454494189	2e-04	0.000267605633802817	**
T2C1 vs T1C3	1	0.417574043015038	8.88096798823065	0.356938202421689	1e-04	0.00019	**
T2C1 vs T5C3	1	1.49736314074497	33.1096227016321	0.674198270729776	1e-04	0.00019	**
T3C1 vs T4C1	1	0.239785120060745	4.2412958223455	0.209536773711063	0.0036	0.00388636363636364	*
T3C1 vs T1C1	1	0.730499849130218	8.53442516763927	0.378728328064707	2e-04	0.000267605633802817	**
T3C1 vs T5C1	1	1.03194457394173	17.9472237429095	0.528680161854416	1e-04	0.00019	**
T3C1 vs T2C3	1	0.64328728397567	13.5798907238595	0.459091984166993	2e-04	0.000267605633802817	**
T3C1 vs T3C3	1	0.488245914924243	10.2603719865302	0.39071693241029	1e-04	0.00019	**
T3C1 vs T4C3	1	0.628377339863653	13.1083578874557	0.450329693558727	1e-04	0.00019	**
T3C1 vs T1C3	1	0.752712243618221	15.0254651211884	0.484294596793231	1e-04	0.00019	**
T3C1 vs T5C3	1	1.41384900043328	29.2715081462534	0.646576828226914	2e-04	0.000267605633802817	**
T4C1 vs T1C1	1	0.993699035887246	13.2849264899932	0.486896180382435	1e-04	0.00019	**
T4C1 vs T5C1	1	0.646278048533756	13.4493407759244	0.456694120192992	1e-04	0.00019	**
T4C1 vs T2C3	1	0.690568254577653	18.2090248512173	0.532287164875713	2e-04	0.000267605633802817	**
T4C1 vs T3C3	1	0.616139781018562	16.1548899235448	0.502408497182125	1e-04	0.00019	**
T4C1 vs T4C3	1	0.5458446064227	14.1810683646805	0.469866347782306	2e-04	0.000267605633802817	**
T4C1 vs T1C3	1	0.71856267297029	17.6769506663157	0.524897602561045	2e-04	0.000267605633802817	**
T4C1 vs T5C3	1	1.04160093457431	26.8072969453448	0.626231947781511	1e-04	0.00019	**
T1C1 vs T5C1	1	1.66978717040111	21.9999506617126	0.611110578135054	1e-04	0.00019	**
T1C1 vs T2C3	1	0.618348865346935	9.61297081823062	0.407105522309325	3e-04	0.000372549019607843	**
T1C1 vs T3C3	1	0.780492680038448	12.0875128441196	0.463344777876908	2e-04	0.000267605633802817	**
T1C1 vs T4C3	1	0.928612405492008	14.2925143459157	0.505169465363511	1e-04	0.00019	**
T1C1 vs T1C3	1	0.46527505883965	6.89920544069127	0.330118073640175	1e-04	0.00019	**
T1C1 vs T5C3	1	1.6099477577033	24.6214566628185	0.637507199114061	1e-04	0.00019	**
T5C1 vs T2C3	1	1.43553864887709	36.9151403225765	0.697629073598553	1e-04	0.00019	**
T5C1 vs T3C3	1	1.40278244516475	35.874451393705	0.691563003171507	1e-04	0.00019	**
T5C1 vs T4C3	1	1.10718093361146	28.0625039647361	0.636879465297636	1e-04	0.00019	**
T5C1 vs T1C3	1	1.61700486873241	38.8584260532366	0.708340155722422	1e-04	0.00019	**
T5C1 vs T5C3	1	0.518583760613445	13.0238025534969	0.448728333563162	1e-04	0.00019	**
T2C3 vs T3C3	1	0.158311660057735	5.46386771409072	0.254561190316309	2e-04	0.000267605633802817	**
T2C3 vs T4C3	1	0.345126746095733	11.7686906059898	0.423811506742462	1e-04	0.00019	**
T2C3 vs T1C3	1	0.280207550088028	8.89986866930615	0.357426329733094	1e-04	0.00019	**
T2C3 vs T5C3	1	1.41077493834406	47.5170144482778	0.748098991443799	1e-04	0.00019	**
T3C3 vs T4C3	1	0.170877383191922	5.78444216303506	0.265530882991826	2e-04	0.000267605633802817	**
T3C3 vs T1C3	1	0.548624457010252	17.3070512692339	0.519621239638845	2e-04	0.000267605633802817	**
T3C3 vs T5C3	1	1.33192470899674	44.538667207208	0.735706107548813	1e-04	0.00019	**
T4C3 vs T1C3	1	0.800981186024531	24.9908081251366	0.609668588353875	1e-04	0.00019	**
T4C3 vs T5C3	1	0.960582924274252	31.7480244085461	0.664907601975334	2e-04	0.000267605633802817	**
T1C3 vs T5C3	1	1.69729216916185	52.3611882211933	0.765949065305455	1e-04	0.00019	**

### Sheet: To decide
Day	Exposition (µM)	16S rDNA gene copy number (x106). cm-2
7	Control	0.42 ± 0.39(B,a)
7	0.1	0.79 ± 0.46(B,a)
7	0.5	0.80 ± 0.74(B,a)
7	1	0.71 ± 0.49(D,a)
14	Control	24.89 ± 8.51(A,ab)
14	0.1	26.49 ± 12.79(A,ab)
14	0.5	31.72 ± 10.31(A,a)
14	1	18.93 ± 9.50(AB,b)
21	Control	17.62 ± 3.59(A,a)
21	0.1	16.15 ± 6.44(A,a)
21	0.5	50.82 ± 17.10(A,b)
21	1	58.77 ± 21.51(C,b)
28	Control	20.16 ± 10.22(A,a)
28	0.1	19.91 ± 6.74(A,a)
28	0.5	46.09 ± 14.95(A,b)
28	1	35.58 ± 10.58(AC,b)
DR	Control	2.22 ± 2.07(B,a)
DR	0.1	3.24 ± 1.85(B,ab)
DR	0.5	8.88 ± 2.97(B,c)
DR	1	5.14 ± 1.96(BD,b)
